# GBMdeconvoluteR accurately infers proportions of neoplastic and immune cell populations from bulk glioblastoma transcriptomics data

**DOI:** 10.1101/2022.11.19.517187

**Authors:** Shoaib Ajaib, Disha Lodha, Steven Pollock, Gemma Hemmings, Martina A. Finetti, Arief Gusnanto, Aruna Chakrabarty, Azzam Ismail, Erica Wilson, Frederick S Varn, Bethany Hunter, Andrew Filby, Asa A. Brockman, David McDonald, Roel GW Verhaak, Rebecca A. Ihrie, Lucy F. Stead

## Abstract

The biological and clinical impact of neoplastic and immune cell type ratios in the glioblastoma (GBM) tumour microenvironment is being realised. Characterising and quantifying cell types within GBMs at scale will facilitate a better understanding of the association between the cellular landscape and tumour phenotypes or clinical correlates. This study aimed to develop a tool that can deconvolute immune and neoplastic cells within the GBM tumour microenvironment from bulk RNA sequencing data. We developed an IDH wild-type (IDHwt) GBM specific single immune cell reference dataset, from four independent studies, consisting of B cells, T cells, NK cells, microglia, tumour associated macrophages, monocytes, mast and DC cells. We used this alongside an existing neoplastic single cell-type dataset consisting of astrocyte-like, oligodendrocyte- and neuronal-progenitor like and mesenchymal GBM cancer cells to create both marker and gene signature matrix-based deconvolution tools. We then applied single-cell resolution imaging mass cytometry (IMC) to ten IDHwt GBM samples, five paired primary and recurrent tumours, in parallel with these tools to determine which performed best. Marker based gene expression deconvolution using GBM tissue specific markers, which we have packaged as GBMdeconvoluteR, gave the most accurate results. The correlation between immune cell quantification by IMC and by GBMdeconvoluteR for primary IDHwt GBM samples was 0.52 (Pearson’s P=7.8×10^−3^) and between neoplastic cell quantification by IMC and by GBMdeconvoluteR was 0.75 (Pearson’s P=1.2×10^−3^). We applied GBMdeconvoluteR to bulk GBM RNAseq data from The Cancer Genome Atlas (TCGA) and were able to recapitulate recent findings from multi-omics single cell studies with regards associations between mesenchymal GBM cancer cells and both lymphoid and myeloid cells. Furthermore, we were able to expand upon this to show that these associations are stronger in patients with worse prognosis. GBMdeconvoluteR is accessible online at https://gbmdeconvoluter.leeds.ac.uk.

**Key points:** GBMdeconvoluteR is a glioblastoma-specific cellular deconvolution tool. When applied to bulk GBM RNAseq data, it accurately quantifies the neoplastic and immune cells in that tumour. It is available online at https://gbmdeconvoluter.leeds.ac.uk

---

Glioblastoma (GBM) brain tumours consist of a multitude of different neoplastic and non-neoplastic cell types[18]. The specific cancer cell subtypes within a GBM are directly influenced by the cellular composition of the microenvironment, which also has a role in shaping the progression of the tumour and its adaption to stressors including treatment[19, 25, 33]. It is of paramount importance to accurately characterise the cellular make-up of GBM tumours. This will enable us to understand the phenotypes associated with changing cell landscapes within individual tumours, and to assess correlation between specific cell populations and the efficacy of new treatments, particularly immunotherapies. Whilst single cell and spatial- profiling approaches currently offer the highest resolution of cellular deconvolution, they are technically challenging, and prohibitively costly for larger sample numbers.

Instead, approaches that propose to quantify cell types from bulk tissue RNA sequencing data have become increasingly popular[2, 4, 16, 20, 24]. These can be split into two main types: those that employ a full cell-type gene expression signature matrix; and those based on marker genes for specific cell types. A widely-adopted implementation of the former approach is CIBERSORTx[20], which was recently used to delineate pan-glioma cell types[33]. However, key studies have shown that the accuracy of any gene expression-based computational deconvolution tool is mostly derived from the signature matrix, or marker genes, underpinning it, which must be derived from the tissue of interest[3, 24, 29]. We, thus, decided to create a tool that can specifically quantify cancer cell types, as delineated by Neftel et al[19], and immune cell types from bulk IDHwt GBM tumour sequencing data. We developed this tool by amalgamating four independent single-cell GBM datasets to derive signature matrices for use with CIBERSORTx and marker genes for use with MCPcounter. The latter was chosen as it has been benchmarked as one of the most accurate marker-gene based tools available, giving consistently high correlation with ground truths across cell types[31]. We then compared results from these GBM-specific programmes to those from orthogonal cell quantification, using single cell-resolution imaging mass cytometry, on the same IDHwt GBM samples. We included both primary and recurrent GBM samples in our tool development and validation, to enable separate quantification of accuracy in longitudinal samples. We found that the MCPcounter based tool performed best at delineating both immune and neoplastic cancer cell populations and have made this publicly available as GBMdeconvoluteR: an online tool accessible via https://gbmdeconvoluter.leeds.ac.uk
