## Supplemental Tables for "GBMdeconvoluteR accurately infers proportions of neoplastic and immune cell populations from bulk glioblastoma transcriptomics data"

### Sheet: Table S1. Filter thresholds
Table S1: Filter thresholds applied to each single cell dataset used to produce reference profiles for GBM specific cell types
dataset	nUMI_min	nGene	gene_complexity_min	mitochondial_ratio_min
GSE135437	1500	700	0.8	0.25
GSE138794	2500	1100	0.8	0.25
GSE141383	500	300	0.8	0.25
GSE163120_Primary	1800	700	0.8	0.25
GSE163120_Recurrent	500	300	0.8	0.25

### Sheet: Table S2. Normalisation params
Table S2: Single cell dataset specific normalisation parameters used prior to data integration
dataset	variable.features.n	vars.to.regress	return.only.var.genes
GSE135437	3000	mitoRatio, riboRatio	TRUE
GSE138794	3000	NULL	TRUE
GSE141383	5000	S.Score, G2M.Score	TRUE
GSE163120_Primary	5000	S.Score, G2M.Score, mitoRatio, riboRatio	TRUE
GSE163120_Recurrent	5000	S.Score, G2M.Score, mitoRatio, riboRatio	TRUE

### Sheet: Table S3. 0.7 resolution cross-
Table S3: The clustering resolution paramater of 0.7 resulted in the optimal separation of previously annotated cell types, from dataset GSE163120, between clusters
Cluster	B cells	DC	Mast cells	Monocytes	NK cells	T cells	TAM	unknown
0	28	2	1	3	1741	8308	30	187
1	4	10	0	45	2	0	6698	1300
2	1	57	0	245	0	1	5258	1094
3	12	0	3	2	177	6071	17	15
4	3	0	1	30	3	2	4988	1106
5	5	14	1	5	10	21	357	4557
6	1	37	4	2632	4	3	518	1574
7	4	6	5	10	107	660	848	2641
8	11	1	0	80	6	7	2154	1543
9	0	26	1	190	0	1	2810	473
10	1	3	3	585	45	214	317	2240
11	0	21	0	5	0	0	3045	114
12	1	39	1	23	0	5	535	2445
13	0	1	0	4	0	1	2414	139
14	1	5	0	104	0	2	1828	604
15	0	1644	0	176	1	1	496	99
16	3	13	2	24	21	36	919	981
17	4	0	0	0	146	1580	5	16
18	0	0	1	0	155	410	91	949
19	0	0	0	0	9	1279	0	12
20	1	1	0	2	0	0	402	681
21	896	12	0	0	7	4	63	6
22	1	622	1	0	0	0	0	14
23	0	0	0	14	1	1	35	521
24	1	0	0	1	0	0	467	94
25	0	0	0	3	0	0	64	198
26	0	0	80	0	0	1	7	0

### Sheet: Table S4. IMC panel details
Table S4: Details of the antibodies used in the imaging mass cytometry panel, with justifiation of both the marker and antibody selection
Marker/Target	Cell Type	Functional State/specifics	Justification for the marker (DOI)	Antibody clone(s)	Justification for antibody/ies	metal_isotope	Web link	Control tissue in the panel	conc
ANXA1	GBM cancer cells	Hypoxia driven mesenchymal	Overlap between 10.1016/j.cell.2019.06.024, 10.1158/2159-8290.CD-19-0329 and 10.1038/s41467-020-17186-5	EPR19342/abcam	BSA and azide free	Yb172	https://www.abcam.com/annexin-a1anxa1-antibody-epr19342-bsa-and-azide-free-ab222398.html	Tonsil
ANXA2	GBM cancer cells	Hypoxia driven mesenchymal	Overlap between 10.1016/j.cell.2019.06.024, 10.1158/2159-8290.CD-19-0329 and 10.1038/s41467-020-17186-6	MAB3928/RnD	In PBS with Trehalose	Er166	https://www.rndsystems.com/products/human-mouse-rat-annexin-a2-antibody-666316_mab3928	Prostate, Tonsil	8-25 µg/mL
BCAN	GBM cancer cells	Neural progenitor like	Overlap between 10.1016/j.cell.2019.06.024, 10.1158/2159-8290.CD-19-0329 and 10.1038/s41467-020-17186-13	S294A-6/Thermo	Monoclonal, tested for ICC, BSA free	Gd160	https://www.thermofisher.com/antibody/product/Brevican-Antibody-clone-S294A-6-Monoclonal/MA5-27639	Brain	50
CD3	Immune cells	T-cells	10.1016/j.immuni.2018.04.026	Fluidigm/3170019D	10.1186/s40478-019-0779-2 and 10.21203/rs.3.rs-63687/v1	Er170	https://www.fluidigm.com/reagents/proteomics/3170019d-anti-human-cd3-polyclonal-c-terminal-170er—25-g	Spleen, Tonsil	75 to 200
CD31	Normal brain cells	Vasculature		Fluidigm/EPR3094	Preconugated to 151Eu	Eu151	https://www.fluidigm.com/reagents/proteomics/3151025d-anti-human-cd31-epr3094-151eu—25-g	Skin, Tonsil, Prostate
CD45	Immune cells	Pan-immune marker	10.1146/annurev.immunol.21.120601.140946	Fluidigm/3152016D	Preconugated to 152Sm	Sm152	https://www.fluidigm.com/binaries/content/documents/fluidigm/resources/anti-human-cd45-152sm-3152016d-pi/anti-human-cd45-152sm-3152016d-pi/fluidigm%3Afile	Spleen, Tonsil	300
CD8	Immune cells	T-cells	10.1016/j.immuni.2018.04.026	SK1/Biolegend	Maxpar ready but did not stain in 10.1002/cpmb37	Ho165	https://www.biolegend.com/en-us/search-results/purified-anti-human-cd8-maxpar-ready-antibody-10146	Spleen, Tonsil	200
CHI3L1	GBM cancer cells	Mesenchymal	Overlap between 10.1016/j.cell.2019.06.024, 10.1158/2159-8290.CD-19-0329 and 10.1038/s41467-020-17186-7 (plus Couturier paper 2)	EPR19078-157/abcam	BSA and azide free	Sm154	https://www.abcam.com/ykl-40chi3l1-antibody-epr19078-157-bsa-and-azide-free-ab255864.html	Spleen, Brain	250
DLL3	GBM cancer cells	Neural progenitor like	Overlap between 10.1016/j.cell.2019.06.024, 10.1158/2159-8290.CD-19-0329 and 10.1038/s41467-020-17186-14	EPR22592-18/abcam	BSA and azide free	Nd148	https://www.abcam.com/dll3-antibody-epr22592-18-bsa-and-azide-free-ab255694.html	Brain	100
DNA	All cells	Cell nucleus		Fluidigm	Preconugated to 193Ir	Ir191 & Ir193
EZH2	All cells	Chromatin remodeller	10.1158/0008-5472.CAN-13-0109	EPR9307(2)/abcam	BSA and azide free	Nd145	https://www.abcam.com/kmt6--ezh2-antibody-epr93072-bsa-and-azide-free-ab231165.html	Tonsil	250
GFAP	Normal brain cells	Astrocyte	https://www.novusbio.com/research-areas/neuroscience/neuroscience-cell-identity-markers	ab218309 /abcam	10.21203/rs.3.rs-63687/v1	Sm149	https://www.abcam.com/gfap-antibody-epr1034y-bsa-and-azide-free-ab218309.html	Brain	100
HIF1A	All cells	Hypoxia		16H4L13/Thermo	10.1101/2020.01.17.909796	Dy161	https://www.thermofisher.com/antibody/product/HIF1A-Antibody-clone-16H4L13-Recombinant-Monoclonal/700505	Bone marrow	400
HOPX	GBM cancer cells	Astrocyte like	Overlap between 10.1016/j.cell.2019.06.024, 10.1158/2159-8290.CD-19-0329 and 10.1038/s41467-020-17186-12	ab230544		Yb171	https://www.abcam.com/hopxhod-antibody-ab230544.html	Brain, Tonsil	100
IBA1	Macrophages	pan-macrophage	doi.org/10.3389/fncel.2020.00198	EPR16588 /abcam	10.21203/rs.3.rs-63687/v1	Eu153	https://www.abcam.com/iba1-antibody-epr16588-bsa-and-azide-free-ab220815.html	Spleen, Tonsil	200
JARID2-C terminus	All cells	Chromatin remodeller	10.15252/embj.201798449	Developed in house		Nd143		Brain
JARID2-N terminus	All cells	Chromatin remodeller	10.15252/embj.201798449	EPR6357/abcam	BSA free version of our validated (by KO) antibody.	Yb173	https://www.abcam.com/jarid2-antibody-epr63572-bsa-and-azide-free-ab251123.html	Brain
Ki67	All cells	Proliferating cells		B56/Fluidigm	10.1038/s41593-019-0532-y (preconj to 168Er)	Er168	https://www.fluidigm.com/reagents/proteomics/3168007b-antihuman-ki-67--b56--168er--100tests	Skin, Tonsil
MOG	Normal brain cells	Oligodendrocytes	https://www.novusbio.com/research-areas/neuroscience/neuroscience-cell-identity-markers	MA5-24644/Thermo		Gd157	https://www.rndsystems.com/products/human-nkp46-ncr1-antibody-195314_mab1850	Brain	5-25ug/ml
NCAM (CD56)	Normal brain cells	Immature Neuron	https://www.novusbio.com/research-areas/neuroscience/neuroscience-cell-identity-markers	HCD56/Biolegend	10.1002/cpmb37	Dy162	https://www.biolegend.com/en-us/products/purified-anti-human-cd56-ncam-maxpar-ready-antibody-9197	Brain	100
NeuN	Normal brain cells	Mature Neuron	https://www.novusbio.com/research-areas/neuroscience/neuroscience-cell-identity-markers	1B7/Biolegend	10.21203/rs.3.rs-63687/v1	Sm147	https://www.biolegend.com/en-gb/products/purified-anti-fox3-neun-antibody-10823	Brain	400
NKp46	Immune cells	NK cells	10.1111/cei.13403	MAB1850/RnD systems	https://stm.sciencemag.org/content/5/208/208ra145.short	Nd144	https://www.rndsystems.com/products/human-nkp46-ncr1-antibody-195314_mab1850	Spleen	5-25ug/ml
OLIG1	GBM cancer cells	Oligodendrocyte progenitor like	Overlap between 10.1016/j.cell.2019.06.024, 10.1158/2159-8290.CD-19-0329 and 10.1038/s41467-020-17186-9	MAB2417/R&D	IHC in glioma, monoclonal, carrier free	Yb174	https://www.rndsystems.com/products/human-mouse-olig1-antibody-257219_mab2417	Skin	8-25ug/ml
P2Y12R	Immune cells	Microglia	doi.org/10.3389/fncel.2020.00198	EPR23511-72/abcam	BSA and azide free	Lu175	https://www.abcam.com/p2y12-antibody-epr23511-72-bsa-and-azide-free-ab274386.html	Brain	1000
SCD5	GBM cancer cells	Oligodendrocyte progenitor like	Overlap between 10.1016/j.cell.2019.06.024, 10.1158/2159-8290.CD-19-0329 and 10.1038/s41467-020-17186-10	PA5-59963/Thermo	0.02% azide with 40% glycerol - used on IHC in brain	Tm169	https://www.thermofisher.com/antibody/product/SCD5-Antibody-Polyclonal/PA5-59963	Brain	1:20-1:50
SLC1A3	GBM cancer cells	Astrocyte like	Overlap between 10.1016/j.cell.2019.06.024, 10.1158/2159-8290.CD-19-0329 and 10.1038/s41467-020-17186-11	EPR12686/abcam	BSA and azide free	Gd158	https://www.abcam.com/eaat1-antibody-epr12686-bsa-and-azide-free-ab240235.html	brain	1000
SMA	Normal brain cells	Vasculature	https://www.novusbio.com/research-areas/neuroscience/neuroscience-cell-identity-markers	1A4/R&D	Cytof ready	Dy164	https://www.rndsystems.com/products/human-mouse-rat-alpha-smooth-muscle-actin-antibody-1a4_mab1420	Prostate, Skin, Tonsil	8-25ug/ml
SNAI1	GBM cancer cells	EMT		AF3639/R&D	BSA and azide free, used in IHC	Tb159	https://www.rndsystems.com/products/human-snail-antibody_af3639	Ubiquitous	5-15ug/ml
SOD2	GBM cancer cells	Mesenchymal	Overlap between 10.1016/j.cell.2019.06.024, 10.1158/2159-8290.CD-19-0329 and 10.1038/s41467-020-17186-8	EPR2560Y/abcam	BSA and azide free, used in IHC	Nd146	https://www.abcam.com/sod2mnsod-antibody-epr2560y-bsa-and-azide-free-ab227846.html	Prostate	100
SOX2	GBM cancer cells	GBM stem cell	https://www.ncbi.nlm.nih.gov/pmc/articles/PMC6491796/	O30-678/Fluidigm	10.1002/cpmb.37 preconjugated to 150Nd	Nd150	https://www.fluidigm.com/reagents/proteomics/3150019b-antihuman-sox2--o30-678--150nd--100tests	Brain, Tonsil
TGFbeta	GBM cancer cells	GBM stem cell	https://www.ncbi.nlm.nih.gov/pmc/articles/PMC6491796/	TW4-6H10/Fluidigm	Pre-conjugated to 163Dy	Dy163	https://www.fluidigm.com/reagents/proteomics/3163010b-antihuman-tgfbeta--tw4-6h10--163dy--100tests	Spleen, Bone marrow, Prostate
TMEM119	Immune cells	Microglia	doi.org/10.3389/fncel.2020.00198	HPA051870/sigma	10.1038/s41593-019-0532-y	Gd155	https://www.sigmaaldrich.com/catalog/product/sigma/hpa051870?lang=en&region=GB&gclid=Cj0KCQjwmIuDBhDXARIsAFITC_6Aq1PVvySOq5xCZk1krNtMRQakX-ytkAYgRPcTgAcTgvPm3a6LfEIaAoVSEALw_wcB	Brain, Tonsil	500-1000
TNC	GBM cancer cells	GBM stem cell	https://www.ncbi.nlm.nih.gov/pmc/articles/PMC6491796/	MAB2138/R&D	IF in GBM	Gd156	https://www.rndsystems.com/products/human-mouse-tenascin-c-antibody-578_mab2138	Uterus	8-25ug/ml

### Sheet: Table S5. MEM labels
Table S5: MEM labels for the Imaging Mass Cytometry
Initial Clustering (all cells)
Assigned Cell Type	Cluster	MEM labels
NK Cells	10	▲ NKP46+4 CD45+4 TGFBeta+3 ▼ None
T Cells	26	▲ CD8+5 CD56+4 SLC1A3_EAAT1+3 ▼ None
T Cells	2	▲ CD3+9 CD45+5 ▼ None
Macrophages	14	▲ IBA1+4 ▼ None
Macrophages	15	▲ IBA1+5 ▼ None
Microglia	6	▲ TMEM119+5 IBA1+4 CD45+3 ▼ None
Microglia	13	▲ ANXA1+5 P2Y12R+3 ▼ None
Monocytes	17	▲ CD31+5 ▼ None
Subclustering (cells unassigned from the above)
Assigned Cell Type	Cluster	MEM labels
Neoplastic subclusters	1	▲ SLC1A3_EAAT1+5 HOPX+5 JARID2_C_Terminus+4 CD3+4 SOX2+3 BCAN+3 ANXA1+3 JARID2_N_Terminus+3 OLIG1+3 P2Y12R+3 NKP46+2 EZH2+2 SOD2+2 NeuN_FOX3+2 DLL3+2 GFAP+2 CD31+2 TMEM119+2 TNC+2 SNAI1+2 HIF1A+2 CD56+2 SMA+2 CD8+2 ANEXIN_A2+2 SCD5+2 ▼ None
	2	▲ EZH2+3 SLC1A3_EAAT1+3 JARID2_C_Terminus+2 SOX2+2 BCAN+2 CD3+2 HOPX+2 OLIG1+2 ▼ None
	8	▲ ANEXIN_A2+2 ANXA1+2 OLIG1+2 ▼ None
	10	▲ HIF1A+7 JARID2_C_Terminus+4 SCD5+3 CD3+3 TMEM119+2 MOG+2 SNAI1+2 CD56+2 CD8+2 HOPX+2 ▼ None
Further subclustering (cells from neoplastic subcluster 1)
Assigned Cell Type	Cluster	MEM labels
AC	9	▲ SLC1A3_EAAT1+2 ▼ CD56-2 CD8-2
MES	6	▲ CHI3L1+5 TGFBeta+2 ANEXIN_A2+2 ▼ SLC1A3_EAAT1-6 HOPX-6 JARID2_C_Terminus-5 MOG-4 CD3-4 NeuN_FOX3-3 SOX2-3 SNAI1-3 BCAN-3 OLIG1-3 EZH2-2 DLL3-2 GFAP-2 CD31-2 CD45-2 TMEM119-2 TNC-2 HIF1A-2 SCD5-2 ANXA1-2 JARID2_N_Terminus-2 P2Y12R-2
NPC	11	▲ DLL3+4 GFAP+3 NKP46+2 NeuN_FOX3+2 ▼ SLC1A3_EAAT1-4 HOPX-2 JARID2_N_Terminus-2 OLIG1-2
OPC	4	▲ SCD5+5 IBA1+4 SNAI1+3 TGFBeta+3 MOG+2 ▼ ANXA1-6 SLC1A3_EAAT1-5 ANEXIN_A2-5 JARID2_N_Terminus-5 SOD2-3 GFAP-3 SOX2-3 DLL3-2 CD31-2 BCAN-2 SMA-2 HOPX-2
Further subclustering (cells from neoplastic subcluster 2)
Assigned Cell Type	Cluster	MEM labels
AC	2	▲ IBA1+9 JARID2_N_Terminus+5 CD45+3 MOG+3 SLC1A3_EAAT1+3 EZH2+2 ▼ JARID2_C_Terminus-8 GFAP-5 NKP46-4 DLL3-4 SCD5-4 SOD2-3 NeuN_FOX3-3 CD31-3 TNC-3 SNAI1-2 HIF1A-2 CD56-2 CD3-2 HOPX-2
AC	6	▲ P2Y12R+4 SLC1A3_EAAT1+3 HOPX+3 SMA+2 ▼ TGFBeta-2
NPC	10	▲ GFAP+9 EZH2+8 NeuN_FOX3+8 DLL3+8 CD45+5 NKP46+4 CD31+4 SNAI1+4 JARID2_C_Terminus+3 IBA1+3 MOG+3 SCD5+3 ▼ SLC1A3_EAAT1-6 ANEXIN_A2-5 ANXA1-4 SMA-2 HOPX-2 JARID2_N_Terminus-2
OPC	4	▲ JARID2_C_Terminus+2 OLIG1+2 ▼ SOD2-2 CD31-2 ANEXIN_A2-2
Further subclustering (cells from neoplastic subcluster 8)
Assigned Cell Type	Cluster	MEM labels
MES	2	▲ SOX2+4 P2Y12R+4 ANXA1+2 ▼ CHI3L1-5 TNC-5 SOD2-4 ANEXIN_A2-4 GFAP-2 HIF1A-2 SCD5-2 HOPX-2 JARID2_N_Terminus-2
MES	3	▲ GFAP+4 CHI3L1+4 SOD2+3 DLL3+3 ANEXIN_A2+3 CD31+2 TNC+2 ANXA1+2 ▼ EZH2-3 SOX2-2 MOG-2 HOPX-2 OLIG1-2
MES	5	▲ CHI3L1+4 SMA+2 ANEXIN_A2+2 ▼ MOG-6 SOX2-5 SNAI1-4 ANXA1-4 P2Y12R-4 NeuN_FOX3-3 CD45-3 TMEM119-3 HOPX-3 JARID2_C_Terminus-2 NKP46-2 DLL3-2 GFAP-2 CD31-2 IBA1-2 TNC-2 SLC1A3_EAAT1-2 HIF1A-2 CD3-2 JARID2_N_Terminus-2 OLIG1-2
Further subclustering (cells from neoplastic subcluster 10)
Assigned Cell Type	Cluster	MEM labels
OPC	3	▲ IBA1+2 MOG+2 OLIG1+2 ▼ DLL3-4 GFAP-3 NeuN_FOX3-2 CD31-2 TMEM119-2 TNC-2 SLC1A3_EAAT1-2 SNAI1-2 HIF1A-2 CD56-2 CD8-2 SCD5-2 CD3-2 HOPX-2 P2Y12R-2
OPC	2	▲ SCD5+2 ▼ SNAI1-3 HIF1A-2

### Sheet: Table S6. MCPGBM immune markers
Table S6: Final immmune markers chosen for MCP_GBM
marker	cell_type	also_In
CD79A	B cells
CD79B	B cells
CD37	B cells
MS4A1	B cells
BANK1	B cells
BLK	B cells
VPREB3	B cells
RP5-887A10.1	B cells
FCER1A	DC
PLD4	DC
JAML	DC
PKIB	DC
CTSH	DC
TPSAB1	Mast Cells
TPSB2	Mast Cells
CPA3	Mast Cells
HPGD	Mast Cells
HPGDS	Mast Cells
HDC	Mast Cells
RGS13	Mast Cells
MAOB	Mast Cells
KRT1	Mast Cells
AC004791.2	Mast Cells
SLC45A3	Mast Cells
SVOPL	Mast Cells
CTSG	Mast Cells
KIT	Mast Cells
VWA5A	Mast Cells
ALDH1A1	Mast Cells
SDPR	Mast Cells
MS4A2	Mast Cells
C1orf186	Mast Cells
GATA2	Mast Cells
LTC4S	Mast Cells
RP11-354E11.2	Mast Cells
SLC18A2	Mast Cells
LAPTM4A	Mast Cells
ANXA1	Mast Cells
SAMSN1	Mast Cells
LYZ	Monocytes
VCAN	Monocytes
FCN1	Monocytes
TIMP1	Monocytes
S100A9	Monocytes
S100A12	Monocytes
S100A6	Monocytes
EREG	Monocytes
S100A8	Monocytes
LINC01272	Monocytes
TYROBP	Monocytes	TAMs
CFD	Monocytes
SERPINA1	Monocytes
NEAT1	Monocytes
CD7	NK Cells
CCL5	NK Cells	T Cells
KLRB1	NK Cells
KLRC1	NK Cells
HOPX	NK Cells
GZMB	NK Cells
APOBEC3G	NK Cells
KRT86	NK Cells
KLRD1	NK Cells
MATK	NK Cells
IL2RB	NK Cells
HCST	NK Cells
XCL2	NK Cells
XCL1	NK Cells
EVL	NK Cells	T Cells
GNLY	NK Cells
TRDC	NK Cells
CD247	NK Cells
CD2	NK Cells
LCK	NK Cells	T Cells
PRF1	NK Cells
CST7	NK Cells
CTSW	NK Cells
STMN1	NK Cells
GZMA	NK Cells	T Cells
NKG7	NK Cells
IL32	T Cells	NK Cells
SIT1	T Cells
CD3D	T Cells
GIMAP7	T Cells	NK Cells
SPOCK2	T Cells
IL7R	T Cells
TRBC1	T Cells	NK Cells
TRBC2	T Cells
LCK	T Cells	NK Cells
CCL5	T Cells	NK Cells
CD3G	T Cells
CD3E	T Cells	NK Cells
CD2	T Cells	NK Cells
TRAC	T Cells	NK Cells
CD27	T Cells
LTB	T Cells
FTL	Macrophages
C1QC	Macrophages	Microglia
APOE	Macrophages	Microglia
C1QB	Macrophages	Microglia
C1QA	Macrophages	Microglia
APOC1	Macrophages	Microglia
TREM2	Macrophages
VSIG4	Macrophages	Microglia
FCGBP	Macrophages	Microglia
PLTP	Macrophages	Microglia
A2M	Macrophages
AIF1	Macrophages
GPNMB	Macrophages
NPC2	Macrophages
MT2A	Macrophages
MT1E	Macrophages
CD9	Macrophages
SAT1	Macrophages
RP11-552D4.1	Macrophages
SPP1	Macrophages
ITGA4	Macrophages
TGFBI	Macrophages
LGALS3BP	Macrophages
IFITM2	Macrophages
IFITM3	Macrophages
TAGLN2	Macrophages
FPR3	Macrophages
KYNU	Macrophages
S100A11	Macrophages
S100A6	Macrophages
TGM2	Macrophages
EMILIN2	Macrophages
GDA	Macrophages
HP	Macrophages
SELL	Macrophages
CD163	Macrophages
MRC1	Macrophages
LYVE1	Macrophages
SIGLEC1	Macrophages
TMEM119	Microglia
TREM2	Microglia
CX3CR1	Microglia
P2RY12	Microglia
ALOX5AP	Microglia
ADORA3	Microglia
IGSF6	Microglia
ACY3	Microglia
RASAL3	Microglia
TBXAS1	Microglia
SASH3	Microglia
SUSD3	Microglia
P2RY13	Microglia
TMIGD3	Microglia
GPR34	Microglia
OLFML3	Microglia
SELPLG	Microglia
SPARC	Microglia
FOS	Microglia
SIGLEC10	Microglia
C3	Microglia
SLC2A5	Microglia
SLC1A3	Microglia
PF4	Microglia
BIN1	Microglia
RNASET2	Microglia
RGS10	Microglia
SGK1	Microglia
F13A1	Microglia
IFIT3	Microglia
MCM5	Microglia
DAB2	Microglia
IFNGR1	Microglia
APBB1IP	Microglia
LILRB4	Microglia
CYFIP1	Microglia
CXCR2	Microglia
SCD2	Microglia
PSAT1	Microglia
CSF2RA	Microglia
CSF1	Microglia
CSF1R	Mircoglia
CRYBB1	Microglia
FCRLS	Microglia
MAFB	Microglia
PMEPA1	Microglia
CD14	Microglia
LPL	Microglia
CST7	Microglia

### Sheet: Table S7. TI GBM markers
Table S7: Neoplastic markers for GBM cell subtypes and whether they were included in MCP_GBM (are tumour intrinsic) or not
marker	cell_type	tumour_intrinsic
CHI3L1	MES	yes
ANXA2	MES	yes
ANXA1	MES	yes
CD44	MES	yes
VIM	MES	yes
MT2A	MES	no
C1S	MES	no
NAMPT	MES	no
EFEMP1	MES	yes
C1R	MES	no
SOD2	MES	yes
IFITM3	MES	no
TIMP1	MES	yes
SPP1	MES	yes
A2M	MES	yes
S100A11	MES	yes
MT1X	MES	yes
S100A10	MES	yes
FN1	MES	yes
LGALS1	MES	yes
S100A16	MES	yes
CLIC1	MES	yes
MGST1	MES	no
RCAN1	MES	yes
TAGLN2	MES	yes
NPC2	MES	yes
SERPING1	MES	no
C8orf4	MES	yes
EMP1	MES	yes
APOE	MES	no
CTSB	MES	yes
C3	MES	no
LGALS3	MES	yes
MT1E	MES	no
EMP3	MES	yes
SERPINA3	MES	no
ACTN1	MES	yes
PRDX6	MES	yes
IGFBP7	MES	no
SERPINE1	MES	yes
PLP2	MES	yes
MGP	MES	yes
CLIC4	MES	yes
GFPT2	MES	yes
GSN	MES	yes
NNMT	MES	yes
TUBA1C	MES	yes
GJA1	MES	yes
TNFRSF1A	MES	yes
WWTR1	MES	yes
HILPDA	MES	no
ADM	MES	yes
DDIT3	MES	yes
NDRG1	MES	yes
HERPUD1	MES	yes
DNAJB9	MES	no
TRIB3	MES	yes
ENO2	MES	yes
AKAP12	MES	yes
SQSTM1	MES	yes
ATF3	MES	yes
NRN1	MES	yes
SLC2A1	MES	yes
BNIP3	MES	no
INSIG2	MES	yes
IGFBP3	MES	yes
PPP1R15A	MES	yes
PLOD2	MES	yes
GBE1	MES	yes
SLC2A3	MES	yes
FTL	MES	yes
WARS	MES	yes
ERO1L	MES	yes
XPOT	MES	yes
HSPA5	MES	yes
GDF15	MES	yes
EPAS1	MES	yes
LDHA	MES	yes
P4HA1	MES	yes
SERTAD1	MES	yes
PFKP	MES	no
PGK1	MES	yes
EGLN3	MES	no
SLC6A6	MES	yes
CA9	MES	yes
BNIP3L	MES	yes
RPL21	MES	no
TRAM1	MES	yes
UFM1	MES	yes
ASNS	MES	no
GOLT1B	MES	yes
ANGPTL4	MES	yes
SLC39A14	MES	yes
CDKN1A	MES	yes
HSPA9	MES	yes
TNC	MES	yes
ZFP36L1	MES	yes
PDLIM4	MES	yes
WDR13	MES	yes
NPNT	MES	no
HSPB1	MES	yes
SGCE	MES	yes
GABARAPL1	MES	no
PON2	MES	yes
CYR61	MES	no
COL1A2	MES	yes
SAT1	MES	yes
ATP1A2	MES	yes
CHL1	MES	yes
CST3	AC	yes
S100B	AC	yes
SLC1A3	AC	yes
HEPN1	AC	no
HOPX	AC	yes
MT3	AC	no
SPARCL1	AC	no
MLC1	AC	yes
GFAP	AC	no
FABP7	AC	yes
BCAN	AC	yes
PON2	AC	yes
METTL7B	AC	yes
SPARC	AC	yes
GATM	AC	yes
RAMP1	AC	yes
PMP2	AC	yes
AQP4	AC	no
DBI	AC	yes
EDNRB	AC	yes
PTPRZ1	AC	yes
CLU	AC	yes
PMP22	AC	yes
ATP1A2	AC	yes
S100A16	AC	yes
HEY1	AC	yes
PCDHGC3	AC	yes
TTYH1	AC	yes
NDRG2	AC	no
PRCP	AC	yes
ATP1B2	AC	yes
AGT	AC	yes
PLTP	AC	yes
GPM6B	AC	no
F3	AC	yes
RAB31	AC	yes
PPAP2B	AC	yes
ANXA5	AC	yes
TSPAN7	AC	no
CPNE1	AC	yes
CSPG4	AC	yes
PCMTD2	AC	yes
PDZD2	AC	yes
METL7B	AC	no
EGFR-AS1	AC	no
MT2A	AC	no
SOCS2	AC	yes
NEAT1	AC	no
ATP13A4	AC	yes
MEOX2	AC	yes
GPR37L1	AC	yes
CD82	AC	yes
SEC61G	AC	yes
EGFR	AC	yes
BCAN	OPC	yes
PLP1	OPC	no
GPR17	OPC	yes
FIBIN	OPC	yes
LHFPL3	OPC	yes
OLIG1	OPC	yes
PSAT1	OPC	yes
SCRG1	OPC	yes
OMG	OPC	no
APOD	OPC	no
SIRT2	OPC	yes
TNR	OPC	no
THY1	OPC	yes
PHYHIPL	OPC	yes
SOX2-OT	OPC	no
NKAIN4	OPC	yes
LPPR1	OPC	no
PTPRZ1	OPC	yes
VCAN	OPC	yes
DBI	OPC	yes
PMP2	OPC	yes
CNP	OPC	yes
TNS3	OPC	yes
LIMA1	OPC	yes
CA10	OPC	yes
PCDHGC3	OPC	yes
CNTN1	OPC	yes
SCD5	OPC	yes
P2RX7	OPC	yes
CADM2	OPC	no
TTYH1	OPC	yes
FGF12	OPC	yes
TMEM206	OPC	yes
NEU4	OPC	yes
FXYD6	OPC	yes
RNF13	OPC	yes
RTKN	OPC	yes
GPM6B	OPC	no
LMF1	OPC	yes
ALCAM	OPC	yes
PGRMC1	OPC	yes
HRASLS	OPC	yes
BCAS1	OPC	no
RAB31	OPC	yes
PLLP	OPC	yes
FABP5	OPC	yes
NLGN3	OPC	yes
SERINC5	OPC	yes
EPB41L2	OPC	yes
GPR37L1	OPC	yes
PDGFRA	OPC	yes
RPL32	OPC	yes
LSM3	OPC	yes
CUTA	OPC	yes
UBE2E2	OPC	no
RPL34	OPC	yes
UGDH	OPC	yes
TXN	OPC	yes
RPL45A	OPC	no
MPZL1	OPC	yes
CUEDC2	OPC	yes
PIP4K2A	OPC	no
CTHRC1	OPC	yes
H19	OPC	no
H2AFZ	OPC	yes
PLAT	OPC	yes
COX7A2	OPC	yes
VDAC2	OPC	yes
SOX10	OPC	yes
MIF	OPC	no
CDR1	OPC	no
STMN2	OPC	no
RP1	OPC	no
RPL35	OPC	yes
RPS24	OPC	yes
COL9A1	OPC	yes
PGAM1	OPC	no
RPL21	OPC	no
SNHG5	OPC	no
BEX4	OPC	no
GAS5	OPC	no
PPA1	OPC	no
GAD1	OPC	no
LINC00643	OPC	no
TCEAL2	OPC	no
NME1	OPC	yes
BEX1	OPC	no
ITM2A	OPC	no
DLL3	NPC	yes
DLL1	NPC	yes
SOX4	NPC	yes
TUBB3	NPC	yes
HES6	NPC	yes
TAGLN3	NPC	no
NEU4	NPC	yes
MARCKSL1	NPC	yes
CD24	NPC	no
STMN1	NPC	yes
TCF12	NPC	yes
BEX1	NPC	no
OLIG1	NPC	yes
MAP2	NPC	yes
FXYD6	NPC	yes
PTPRS	NPC	yes
MLLT11	NPC	no
NPPA	NPC	yes
BCAN	NPC	yes
MEST	NPC	yes
ASCL1	NPC	yes
BTG2	NPC	yes
DCX	NPC	yes
NXPH1	NPC	yes
HN1	NPC	yes
PFN2	NPC	yes
SCG3	NPC	yes
MYT1	NPC	yes
CHD7	NPC	yes
GPR56	NPC	yes
TUBA1A	NPC	yes
PCBP4	NPC	yes
ETV1	NPC	yes
SHD	NPC	yes
TNR	NPC	no
AMOTL2	NPC	yes
DBN1	NPC	yes
HIP1	NPC	yes
ABAT	NPC	yes
ELAVL4	NPC	yes
LMF1	NPC	yes
GRIK2	NPC	yes
SERINC5	NPC	yes
TSPAN13	NPC	yes
ELMO1	NPC	no
GLCCI1	NPC	yes
SEZ6L	NPC	yes
LRRN1	NPC	yes
SEZ6	NPC	yes
SOX11	NPC	yes
STMN2	NPC	no
RND3	NPC	yes
HMP19	NPC	no
MIAT	NPC	no
NSG1	NPC	no
DLX6-AS1	NPC	no
NREP	NPC	no
FNBP1L	NPC	yes
STMN4	NPC	no
DLX5	NPC	no
MAP1B	NPC	yes
RBFOX2	NPC	yes
IGFBPL1	NPC	no
TMEM161B-AS1	NPC	no
DPYSL3	NPC	yes
2003-09-01	NPC	no
PKIA	NPC	yes
ATP1B1	NPC	no
DYNC1I1	NPC	no
CD200	NPC	no
SNAP25	NPC	no
PAK3	NPC	no
NDRG4	NPC	yes
KIF5A	NPC	no
UCHL1	NPC	no
ENO2	NPC	yes
KIF5C	NPC	no
DDAH2	NPC	yes
TUBB2A	NPC	no
LBH	NPC	yes
LOC150568	NPC	no
TCF4	NPC	yes
GNG3	NPC	no
NFIB	NPC	yes
DPYSL5	NPC	yes
CRABP1	NPC	no
NFIX	NPC	yes
CEP170	NPC	yes
BLCAP	NPC	no
VIPR2	NPC	yes
PSPH	NPC	yes
NTRK2	NPC	yes
GSTM1	NPC	yes
CDKN2A	NPC	no
CDK4	NPC	yes
DCTN2	NPC	yes
B4GALNT1	NPC	yes
DDIT3	NPC	yes
ALCAM	NPC	yes
DGKB	NPC	no
LINC00689	NPC	no
PHYHIPL	NPC	yes
RARRES2	NPC	no
